# Volatile metabolites in lavage fluid are correlated to Valley fever disease severity in murine model lung infections

**DOI:** 10.1101/2022.10.02.510537

**Authors:** Emily A. Higgins Keppler, Marley C. Caballero Van Dyke, Heather L. Mead, Douglas F. Lake, D. Mitchell Magee, Bridget M. Barker, Heather D. Bean

**Affiliations:** School of Life Sciences, Arizona State University, Tempe, Arizona, USA; Center for Fundamental and Applied Microbiomics, The Biodesign Institute, Arizona State University, Tempe, Arizona, USA; Pathogen and Microbiome Institute, Northern Arizona University, Flagstaff, Arizona, USA; Center for Personalized Diagnostics, The Biodesign Institute, Arizona State University, Tempe, Arizona, USA

## Abstract

*Coccidioides immitis* and *Coccidioides posadasii* are soil-dwelling fungi of arid regions in North and South America that are responsible for Valley fever (coccidioidomycosis). Forty percent of patients with Valley fever exhibit symptoms ranging from mild, self-limiting respiratory infections, to severe, life-threatening pneumonia that requires treatment. Misdiagnosis as bacterial pneumonia commonly occurs in symptomatic Valley fever cases, resulting in inappropriate treatment with antibiotics, increased medical costs, and delay in diagnosis. In this study, we explored the feasibility of developing breath-based diagnostics for Valley fever using a murine lung infection model. To investigate potential volatile biomarkers of Valley fever that arise from host-pathogen interactions, we infected C57BL/6J mice with *C. immitis* RS and *C. posadasii* Silveira via intranasal inoculation. We measured fungal dissemination and collected bronchoalveolar lavage fluid (BALF) for cytokine profiling and for untargeted volatile metabolomics via solid phase microextraction (SPME) and two-dimensional gas chromatography coupled to time-of-flight mass spectrometry (GC×GC-TOFMS). We identified 36 volatile organic compounds (VOCs) that were significantly correlated to cytokine abundances and clustered mice by disease severity. These 36 VOCs were also able to separate mice with a moderate to high disease severity by infection strain. The data presented here show that *Coccidioides* and/or the host produce volatile metabolites that may yield biomarkers for a Valley fever breath test that can detect Coccidioidal infection and provide clinically relevant information on disease severity.

**IMPORTANCE:** Coccidioidomycosis, or Valley fever, is a fungal disease endemic to the North and South American arid regions. Forty percent of individuals infected with Valley fever will exhibit symptoms consistent with community-acquired pneumonia. However, misdiagnosis frequently occurs in these cases, resulting in inappropriate treatment with antibiotics, increased medical costs, and delay in receiving an accurate diagnosis. Herein, we used a murine lung infection model as a step towards developing a breath-based diagnostic for Valley fever. We infected C57BL/6J mice with *C. immitis* RS and *C. posadasii* Silveira and collected bronchoalveolar lavage fluid for untargeted volatile metabolomics. We observed that volatile metabolites in the bronchoalveolar lavage fluid of Cocci-inoculated mice were significantly correlated to disease severity, as measured by immune response. The data presented here show that *Coccidioides* and/or the host produce volatile metabolites that may yield biomarkers for a Valley fever breath test.
