## Supplemental Table 2 for "Volatile metabolites in lavage fluid are correlated to Valley fever disease severity in murine model lung infections"

### Sheet: Table_S2
VOC	Compound ID	CAS	MW	Molecular Formula	ID Level	1tR (s)	2tR (s)	LRI	Chemical Functional Class	Immune-correlated	Total RS (out of 6)	Total Sil (out of 6)	Total PBS (out of 4)	RS M1	RS M2	RS M3	RS M4	RS M5	RS M6	SIL M1	SIL M2	SIL M3	SIL M4	SIL M5	SIL M6	PBS M1	PBS M2	PBS M3	PBS M4
10	isopropyl alcohol	67-63-0	60	C3H8O	1	394.174	1.02413	528.261	alcohol	Yes	6	6	4	5.09476	5.31964	5.27524	5.19599	5.21897	5.28908	5.30253	5.3067	5.38168	5.11537	5.32774	5.44509	5.27735	5.26717	5.07553	5.26022
37	hexane	110-54-3	86	C6H14	1	485.761	0.641739	599.885	hydrocarbon		6	6	4	4.39283	5.12749	4.98939	4.67848	5.12222	5.165	4.94024	4.93694	4.89532	4.95101	5.00836	5.18586	4.90193	4.65084	4.54174	4.70094
70	benzene	71-43-2	78	C6H6	1	664.769	0.856923	685.947	aromatic hydrocarbon		4	2	3	0	2.84904	2.95118	2.95899	0	2.98849	3.00601	0	0	0	0	2.90649	3.01978	2.74774	0	2.89687
99	p-xylene	106-42-3	106	C8H10	1	1154.39	0.865806	898.02	aromatic hydrocarbon		4	6	3	3.16358	3.09982	3.08533	0	3.01928	0	3.06149	2.9414	2.91958	2.8549	2.8945	3.15206	2.92145	2.87394	0	2.89405
129	octanal	124-13-0	128	C8H16O	1	1476.33	0.841905	1046.54	aldehyde		6	6	4	2.80367	3.02036	2.89522	3.03247	2.76609	2.7457	2.96057	2.86464	2.97637	3.03036	2.84659	2.49247	2.77711	2.61667	2.8971	2.64992
142	undecane	1120-21-4	156	C11H24	1	1586.87	0.656957	1099.93	hydrocarbon	Yes	6	6	4	3.65422	3.18957	3.73273	3.00417	3.1475	3.10394	3.37027	3.15297	3.26252	2.97056	3.21235	3.91894	3.14572	2.97013	3.12328	3.09839
153	nonanal	124-19-6	142	C9H18O	1	1684	0.83587	1149.74	aldehyde	Yes	6	6	4	3.71554	3.9702	3.82006	3.89722	3.09362	3.29485	3.84585	3.66295	3.81439	3.94977	3.4823	3.52927	3.18942	2.87927	3.7064	3.0714
160	dodecane	112-40-3	170	C12H26	1	1780.12	0.670588	1200	hydrocarbon		2	4	1	0	2.61161	2.60245	0	0	0	2.66153	0	0	2.54754	2.46217	2.60856	2.67654	0	0	0
173	decanal	112-31-2	156	C10H20O	1	1877.14	0.832955	1252.56	aldehyde		6	6	3	3.17653	3.01185	2.88901	3.11339	2.7829	2.93406	3.14245	3.02735	3.3943	3.36779	3.00538	2.89721	2.82349	0	3.08623	2.84913
18	2-methylpentane	107-83-5	86	C6H14	2	430.4	0.64	556.562	hydrocarbon	Yes	0	1	0	0	0	0	0	0	0	0	0	0	0	0	2.74086	0	0	0	0
21	2-methyl-2-propanol	75-65-0	74	C4H10O	2	436.261	0.897609	561.141	alcohol	Yes	6	6	4	4.49051	4.7236	4.61975	4.36982	4.6274	4.53955	4.31392	4.5325	4.32987	4.37006	4.51486	4.40006	5.06393	5.11435	4.69781	4.96566
34	2-methyl-1-pentene	763-29-1	84	C6H12	2	474.424	0.649697	590.956	hydrocarbon		4	5	4	0	3.35906	3.95064	0	3.00282	2.94928	3.74622	2.97177	0	2.80448	3.09916	3.53176	3.08264	3.31853	3.13509	3.16702
54	2-ethoxy-2-methylpropane	637-92-3	102	C6H14O	2	542.182	0.662273	627.01	ether		6	6	4	4.30332	4.33788	4.29392	3.90232	4.18898	4.10631	4.10613	4.78151	3.88812	3.82786	4.07906	4.12748	4.43534	4.55324	4.42953	4.14692
60	2-butanone	78-93-3	72	C4H8O	2	562	0.841591	636.538	ketone	Yes	6	6	4	4.40447	4.59541	4.54286	4.40191	4.53023	4.49768	4.51997	4.37292	4.34293	4.51344	4.43607	4.41005	4.66615	4.74511	4.656	4.54504
74	2-pentanone	107-87-9	86	C5H10O	2	758.537	0.848049	727.817	ketone		6	5	4	3.54581	3.98098	3.88008	3.39063	3.91185	3.48248	3.91462	3.89858	3.48529	3.94286	0	3.72397	4.09507	4.21706	4.05912	3.77157
83	1,3,5-cycloheptatriene	544-25-2	92	C7H8	2	911.805	0.867561	793.881	hydrocarbon		6	6	4	2.9487	3.19612	3.21451	3.22695	3.21342	2.95555	3.11954	2.97896	3.13875	3.13822	3.1289	3.15414	3.11963	3.13142	3.09148	3.15864
93	cyclopentanone	120-92-3	84	C5H8O	2	1036.18	1.05364	847.288	ketone		6	6	4	3.37441	4.25798	4.36739	4.05689	4.427	4.03885	3.87336	3.88391	4.0562	3.8686	4.44992	3.98745	4.25426	3.79564	3.93256	3.93965
104	1,3,5,7-cyclooctatetraene	629-20-9	104	C8H8	2	1220.78	0.996087	927.956	hydrocarbon		6	6	4	3.21696	3.45554	3.20976	3.2532	3.25813	3.23628	3.45869	3.23047	3.34985	3.10633	3.28197	3.19196	3.21607	3.17719	3.18902	3.23756
121	2,2-dimethyl-octane	15869-87-1	142	C10H22	2	1434	0.637857	1026.09	hydrocarbon	Yes	2	1	0	2.99156	0	3.22912	0	0	0	0	0	0	0	0	3.14925	0	0	0	0
123	benzaldehyde	100-52-7	106	C7H6O	2	1442.04	1.35152	1029.97	aromatic aldehyde		6	6	4	3.93141	4.16674	4.1458	4.19979	4.18982	3.99676	4.18226	3.94223	3.88925	4.17793	4.21754	4.1377	4.15637	4.16302	3.93776	4.18492
136	2-ethyl-1-hexanol	104-76-7	130	C8H18O	2	1543.35	1.0013	1078.91	alcohol	Yes	6	6	4	4.53354	4.48482	4.64509	4.59209	4.52571	4.5252	4.7495	4.71886	4.70877	4.67503	4.70289	4.76083	4.34748	4.34983	4.45234	4.40762
159	(E)-4-dodecene	7206-15-7	168	C12H24	2	1774.04	0.688043	1195.92	hydrocarbon		6	6	4	3.12837	3.09389	3.05258	3.11991	3.17036	3.09336	3.04421	2.92938	3.08213	3.34166	3.13246	3.1119	3.00468	2.90785	3.10305	2.96446
171	2,6-xylidine	87-62-7	121	C8H11N	2	1870	1.42583	1248.62	nitrogen-containing		0	1	1	0	0	0	0	0	0	0	0	2.70992	0	0	0	2.81418	0	0	0
188	2,5-dimethyl-benzaldehyde	5779-94-2	134	C9H10O	2	1970.33	1.2475	1304.31	aromatic aldehyde	Yes	3	1	0	3.18671	3.30371	2.91004	0	0	0	0	0	0	3.84558	0	0	0	0	0	0
270	2,4-di-tert-butylphenol	96-76-4	206	C14H22O	2	2434.35	1.4287	1592.48	aromatic alcohol		6	6	4	5.24347	5.19385	5.11471	5.27374	5.26667	5.30793	5.19768	5.13199	5.23071	5.09429	5.37935	5.21845	5.21834	5.19647	5.30052	5.21764
307	diethyl phthalate	84-66-2	222	C12H14O4	2	2600.13	1.71089	1687.08	ester		6	6	4	3.57285	3.70603	3.74353	3.99706	3.26577	3.41642	3.36896	3.86564	3.55993	3.62414	3.93129	3.29138	3.96541	3.66519	3.63552	3.40885
92	hydrocarbon-92				3	1036.05	0.657179	847.232	hydrocarbon		5	6	4	3.84922	3.61558	3.85384	0	2.94231	2.83465	3.68708	3.62749	3.62531	2.83323	3.112	3.65599	3.07644	2.93926	3.25072	3.03189
131	hydrocarbon-131				3	1503.1	0.640645	1059.47	hydrocarbon	Yes	5	4	3	3.26152	2.90758	3.07229	2.67416	0	2.69556	3.03271	3.01743	2.88536	0	0	3.34647	2.80169	0	3.03034	2.669
135	hydrocarbon-135				3	1524.54	0.645135	1069.83	hydrocarbon	Yes	6	5	3	3.95198	3.58174	3.94432	3.08742	2.73087	2.85755	3.4971	3.67088	3.49882	0	2.9434	4.06702	3.30568	0	3.67117	3.194
145	hydrocarbon-145				3	1603.29	0.651176	1108.36	hydrocarbon	Yes	3	3	1	2.77418	2.53883	2.59114	0	0	0	2.77098	0	2.55967	0	0	2.91853	0	0	2.64642	0
146	hydrocarbon-146				3	1618.6	0.648	1116.21	hydrocarbon	Yes	1	1	0	2.7762	0	0	0	0	0	0	0	0	0	0	2.8718	0	0	0	0
183	hydrocarbon-183				3	1928.31	0.650444	1280.83	hydrocarbon	Yes	6	6	4	3.80696	3.46393	3.51486	3.21923	3.12409	3.16156	3.33763	3.29115	3.48877	2.93814	3.3226	3.72904	3.15259	3.00584	3.31952	3.38368
189	hydrocarbon-189				3	1984.33	0.674286	1312.55	hydrocarbon	Yes	6	6	4	3.13659	2.9859	3.04198	2.90101	2.87949	2.73555	2.91263	2.92445	3.00949	2.72041	2.97295	3.14588	2.87567	2.74218	2.97205	2.88733
191	hydrocarbon-191				3	1998.87	0.676087	1321.1	hydrocarbon	Yes	6	6	4	3.20708	2.9776	2.9428	2.97278	2.85419	2.96659	2.93304	3.0067	3.20943	2.68704	2.95402	3.16035	2.91131	2.81873	3.03239	2.97623
203	halogen-203				3	2124.38	0.622857	1394.93	halogenated ether	Yes	4	1	2	0	3.35196	0	3.43923	3.3277	3.56021	0	0	3.38303	0	0	0	3.48883	0	0	3.35978
215	alcohol-215				3	2226.35	0.83087	1459.08	alcohol	Yes	6	6	4	4.03042	3.95024	3.82949	3.9072	4.01239	3.939	3.88462	3.88293	4.02475	4.08739	3.9764	3.94993	3.89634	3.57109	3.9063	3.75911
216	hydrocarbon-216				3	2234.32	0.663784	1464.13	hydrocarbon		5	5	4	2.78479	2.73919	2.85677	0	2.91946	3.04949	2.97785	0	2.96991	2.94332	2.98463	2.61944	2.9884	3.0792	2.82673	2.90702
230	hydrocarbon-230				3	2278.38	0.66625	1492.01	hydrocarbon		0	2	1	0	0	0	0	0	0	0	0	2.68845	2.75358	0	0	0	0	0	2.82269
232	hydrocarbon-232				3	2288.04	0.659348	1498.13	hydrocarbon	Yes	6	6	4	3.95399	3.9532	3.93601	4.08969	4.03036	4.07481	4.02976	3.98742	4.08614	4.02245	4.05564	3.85605	4.09054	4.14569	3.95321	4.07596
237	hydrocarbon-237				3	2302.15	0.659487	1507.2	hydrocarbon	Yes	5	6	4	0	2.85709	2.74113	2.97547	2.95016	2.98571	2.90737	2.90801	2.93558	2.93604	2.94393	2.68344	2.99886	3.08216	2.70388	3.01475
242	alcohol-242				3	2334.43	0.952826	1528.02	alcohol		6	6	4	5.55589	5.46717	5.34434	5.32973	5.53033	5.51092	5.41489	5.3854	5.52262	5.65351	5.46547	5.47954	5.4084	5.13195	5.42557	5.24055
250	alcohol-250				3	2354.39	0.672174	1540.9	alcohol		6	6	4	3.40967	3.35232	3.2551	3.44593	3.44362	3.46788	3.55446	3.40446	3.73644	3.6529	3.41485	3.12401	3.67379	3.64945	3.27678	3.49397
9	unknown-9				4	392.8	1.044	527.188	unknown	Yes	0	1	0	0	0	0	0	0	0	0	0	0	0	0	3.77161	0	0	0	0
35	unknown-35				4	481.467	0.958	596.458	unknown		2	1	1	0	0	3.1591	3.23878	0	0	0	0	0	0	3.44644	0	0	0	3.16325	0
61	unknown-61				4	579.174	1.87457	644.795	unknown	Yes	6	6	4	5.8525	5.84451	5.82527	5.94787	5.89534	5.98323	5.89934	5.89248	5.82257	5.86443	5.89961	5.8908	5.90927	5.90765	5.87156	5.96618
62	unknown-62				4	594.091	0.78	651.967	unknown		6	6	4	3.04975	3.55788	3.88418	3.2125	3.71236	3.13839	3.56776	3.23532	3.52471	3.10842	3.88787	3.24043	3.95006	3.54556	3.24229	3.26973
63	unknown-63				4	602	1.0619	655.769	unknown		6	6	4	4.72588	4.74468	4.8823	4.45985	4.84116	4.77351	4.57225	4.90951	4.61527	3.95746	4.81327	4.79346	4.80654	4.90279	4.8945	4.86985
68	unknown-68				4	646.308	1.17269	677.071	unknown	Yes	4	0	4	3.37789	3.49352	3.20946	3.08495	0	0	0	0	0	0	0	0	3.98285	4.24007	3.95438	3.78143
69	unknown-69				4	659.644	0.938222	683.483	unknown	Yes	6	6	4	3.3953	3.73847	3.35704	3.23122	3.32249	3.39274	3.19719	3.49518	3.2538	3.30335	3.38096	3.23191	4.05919	4.1386	3.98418	4.04603
78	unknown-78				4	807.65	1.205	748.987	unknown	Yes	6	6	4	3.64126	3.21296	3.53345	3.47006	3.23723	3.34081	3.87171	4.05746	3.71525	3.14546	3.23448	3.87464	3.68235	3.46379	3.37225	3.40028
81	unknown-81				4	875.467	0.684333	778.218	unknown		2	4	4	0	3.13333	3.02418	0	0	0	3.00258	3.71973	0	2.99286	0	3.03975	3.35041	3.18059	2.9823	3.08329
96	unknown-96				4	1076.48	0.6416	864.584	unknown	Yes	3	4	2	3.5635	3.2231	3.46064	0	0	0	3.42218	3.04358	2.89794	0	0	3.2658	2.84094	0	3.03618	0
101	unknown-101				4	1187.08	1.25846	912.704	unknown		1	2	1	0	0	0	0	0	3.49921	0	3.39388	0	0	3.52158	0	0	3.32553	0	0
113	unknown-113				4	1324.36	0.811556	974.822	unknown		6	6	4	4.07298	4.14824	4.03786	3.94571	3.99552	3.75581	3.97312	4.44599	3.83257	3.96504	3.95202	3.95374	3.98597	3.95918	4.16925	4.03508
114	unknown-114				4	1338.47	0.825116	981.206	unknown		6	6	4	3.37367	3.63309	3.40057	3.24756	3.47635	3.24226	3.26942	4.00474	3.20037	3.53886	3.26901	3.42347	3.39833	3.43425	3.66643	3.4188
115	unknown-115				4	1354.35	0.686304	988.393	unknown		6	6	4	3.2453	3.3684	3.22675	3.34019	3.2727	3.47367	3.3333	3.3743	3.30225	3.38115	3.28609	3.36089	3.26635	3.29246	3.27591	3.33497
116	unknown-116				4	1378	1.12043	999.095	unknown		6	6	4	4.97658	5.0705	5.00496	5.0924	5.05619	5.14407	5.03342	5.03669	5.00052	5.00333	5.06286	5.04502	5.07086	5.02855	4.99783	5.08735
119	unknown-119				4	1398.31	0.706889	1008.85	unknown		6	6	4	3.37225	3.6679	3.44494	3.34484	3.46769	3.39685	3.29996	3.99407	3.17309	3.51348	3.34606	3.36213	3.33418	3.57403	3.68652	3.60866
120	unknown-120				4	1410.05	0.885227	1014.51	unknown		6	6	4	3.27067	3.63637	3.43559	3.28174	3.48627	3.45807	3.33352	3.89483	3.27914	3.55673	3.37293	3.32724	3.24711	3.47762	3.49624	3.67603
128	unknown-128				4	1476	0.64129	1046.38	unknown	Yes	4	4	3	3.50395	2.96117	3.45236	0	0	2.82491	3.10481	3.02152	2.94092	0	0	3.63964	2.85144	0	3.13203	2.81682
132	unknown-132				4	1509.83	0.676304	1062.72	unknown		6	6	4	3.76171	3.71611	3.67682	3.8157	3.77482	3.89164	3.72844	3.8071	3.74748	3.74042	3.75778	3.78663	3.77125	3.81117	3.77188	3.84717
134	unknown-134				4	1516.61	0.646667	1066	unknown	Yes	6	6	3	3.63775	3.10136	3.6241	2.91936	2.51994	2.943	3.51834	3.19429	3.05514	2.1909	2.87342	3.85101	3.06283	0	3.4073	2.9214
138	unknown-138				4	1556.61	0.648333	1085.32	unknown	Yes	6	5	3	3.58207	3.00076	3.5717	2.7697	2.30242	2.80797	2.99998	3.14193	3.00518	0	2.72857	3.83589	2.82249	0	3.19602	2.77008
143	unknown-143				4	1587.59	0.657059	1100.3	unknown	Yes	3	5	3	0	0.941043	0	1.49725	2.0353	1.86397	1.65362	1.64229	1.26903	1.72042	1.48607	0	1.31939	0	1.68103	1.30523
151	unknown-151				4	1648	0.833913	1131.28	unknown	Yes	6	6	4	4.5359	4.62201	4.58022	4.66977	4.65712	4.71984	4.60235	4.61409	4.59838	4.57132	4.6759	4.61553	4.66081	4.61819	4.56204	4.64388
152	unknown-152				4	1668	1.30667	1141.54	unknown		6	6	4	3.22786	3.48285	3.38196	3.38537	3.56683	3.35574	3.4948	3.29192	3.37094	3.51664	3.44554	3.35272	3.58246	3.38844	3.27616	3.41914
182	unknown-182				4	1926	0.76	1279.56	unknown		0	1	0	0	0	0	0	0	0	0	3.64353	0	0	0	0	0	0	0	0
190	unknown-190				4	1997.24	0.624828	1320.14	unknown		4	4	3	0	2.9363	3.1122	3.13842	3.04257	0	0	3.03722	0	3.10036	3.0717	3.09607	3.07161	3.08877	0	3.18287
192	unknown-192				4	2007.78	0.656111	1326.34	unknown	Yes	3	3	0	2.95409	2.60603	2.71176	0	0	0	0	2.68046	2.75936	0	0	2.86352	0	0	0	0
201	unknown-201				4	2082.28	0.604884	1370.16	unknown		6	6	4	3.0973	3.63913	3.63951	3.5246	3.72339	3.34675	3.57553	3.70643	3.75423	3.46874	3.69994	3.45953	3.67738	3.64388	3.36682	3.4775
202	unknown-202				4	2088.35	0.616522	1373.73	unknown	Yes	6	6	4	3.85317	3.84806	3.86607	3.97117	3.90671	4.013	3.86027	3.89432	3.87755	3.88787	3.92754	3.8967	3.96058	3.90486	3.90126	3.98604
217	unknown-217				4	2236	1.05826	1465.19	unknown		6	6	4	3.60645	4.11137	3.84739	3.66816	4.19908	4.23553	3.59855	3.20605	4.16967	4.22963	4.37191	4.21613	3.76791	3.601	3.8557	3.8728
226	unknown-226				4	2263.76	0.665152	1482.76	unknown		5	5	2	2.74679	2.79959	0	3.02584	2.92023	2.98242	2.7251	2.85004	2.995	2.95706	2.97686	0	2.87763	2.92107	0	0
228	unknown-228				4	2271.33	0.606667	1487.55	unknown		0	1	0	0	0	0	0	0	0	0	0	3.49902	0	0	0	0	0	0	0
258	unknown-258				4	2384.13	0.668478	1560.08	unknown	Yes	6	6	4	3.84504	4.55801	4.42137	4.36349	4.57717	4.46864	4.20618	4.32309	4.50998	4.4113	4.75429	4.29378	4.48836	4.17323	4.41612	4.29363
259	unknown-259				4	2391.76	0.5532	1565.01	unknown		1	4	3	3.32781	0	0	0	0	0	0	0	3.51429	3.35283	3.56784	3.59364	0	3.87132	3.02624	3.55364
261	unknown-261				4	2397	0.689737	1568.39	unknown		6	5	4	2.80028	2.81733	2.63523	2.68055	2.76252	2.75449	2.83216	2.68365	2.90811	2.83882	2.81841	0	2.86629	2.85893	2.71616	2.8458
262	unknown-262				4	2403.6	0.563	1572.65	unknown		5	4	4	3.27142	3.17301	0	3.98463	3.96064	3.17319	3.18338	3.16065	3.70158	3.01126	0	0	3.69845	3.2233	3.13235	3.23367
265	unknown-265				4	2420.92	0.565417	1583.82	unknown		2	3	4	3.2834	3.20082	0	0	0	0	3.18548	0	0	3.92995	3.28879	0	3.14834	3.22423	3.36545	3.65865
267	unknown-267				4	2424.22	0.97	1585.95	unknown		6	6	4	3.82384	3.78107	3.52232	3.67913	3.87538	3.86523	3.54566	3.41642	3.88127	3.87204	4.07156	3.90655	3.55544	3.80027	3.80924	3.66829
273	unknown-273				4	2441.16	0.563158	1596.88	unknown		4	1	2	3.31082	0	3.23153	0	3.22741	3.22961	0	3.24134	0	0	0	0	3.34291	0	0	3.29832
290	unknown-290				4	2522.36	0.563182	1643.14	unknown		2	4	3	3.3429	0	0	0	3.90645	0	3.87321	3.98008	0	4.06676	3.76699	0	4.32668	3.81021	0	4.05819
293	unknown-293				4	2546.33	0.566333	1656.69	unknown		4	5	3	2.99793	0	4.07543	3.26459	0	3.85299	3.82638	0	3.63869	3.62533	3.57024	3.53488	3.26159	3.66811	0	3.89685
304	unknown-304				4	2577.57	0.565676	1674.33	unknown		6	6	3	3.54119	3.74403	3.95679	3.4322	4.15364	3.54235	3.96343	3.59458	3.69606	3.95975	3.86534	3.70769	3.52762	3.90621	0	3.70454
309	unknown-309				4	2602.21	0.564138	1688.25	unknown	Yes	5	5	2	4.05781	4.43966	3.52224	4.16915	3.28949	0	3.64311	0	3.50181	3.96902	3.42737	3.81463	0	3.78584	0	4.04692
312	unknown-312				4	2611.27	0.576364	1693.37	unknown	Yes	0	2	0	0	0	0	0	0	0	0	3.54913	3.41043	0	0	0	0	0	0	0
314	unknown-314				4	2622.14	0.564286	1699.52	unknown		1	1	1	3.8132	0	0	0	0	0	0	4.37734	0	0	0	0	3.19196	0	0	0
317	unknown-317				4	2629.4	0.646	1702.81	unknown		0	2	0	0	0	0	0	0	0	0	0	4.35204	0	3.66841	0	0	0	0	0
322	unknown-322				4	2638.75	0.5625	1706.91	unknown		0	1	0	0	0	0	0	0	0	0	0	3.60871	0	0	0	0	0	0	0
326	unknown-326				4	2648.09	0.701556	1711	unknown		6	6	4	3.70149	4.03607	4.24767	4.15011	4.35955	4.09261	3.89283	4.20286	4.29486	4.15848	4.11495	4.30602	4.30256	4.092	3.97671	3.99287
330	unknown-330				4	2664.64	1.0575	1718.26	unknown		4	4	3	0	3.76772	3.25086	3.54126	3.22403	0	3.24927	3.36593	3.11518	3.79796	0	0	3.1473	0	3.33038	3.91068

### Sheet: Footnotes
Column	Abbreviation	Notes
Column A	VOC	Unique identifier assigned to each chromatographic feature
Column C	CAS	Chemical Abstracts Service number
Column D	MW	Nominal molecular weight in atomic mass units, based on compound identification
Column F	ID Level	Confidence of the identification (level 1 high) based on the Chemical Analysis Working Group Metabolomics Standards Initiative criteria
Column G	1tR	Mean first dimension retention time
Column H	2tR	Mean second dimension retention time
Column I	LRI	Linear retention index on a 624 column
Column K		Yes = VOC is one of the 36 immune-correlated VOCs
Columns L - M		Number of mice (out of 6) with VOC present, after small-value imputation
Column N		Number of mice (out of 4) with VOC present, after small-value imputation
Columns O - AD		Geometric mean of the log-transformed peak areas of three technical replicates
